# MCT6 is an intestinal Lac-Phe exporter required for metformin-associated weight loss

**DOI:** 10.64898/2026.09.22.753556

**Authors:** Shuke Xiao, Alan Sheng-Hwa Tung, Jan Spaas, Sipei Fu, Xudong Chen, Tuan Kiet Trinh, Maria Dolores Moya-Garzon, Veronica L. Li, Hannah T. Cessna, Kentaro Ito, Saranya C. Reghupathy, Chao Lin, Xuchao Lyu, Steffen H. Raun, Miles D.W. Tyner, Arthur Germakovski, Jacob Tondreau, Megan Yeckley, Wei Wei, Michael R. Howitt, Mark D. Parker, Jason A. Sprowl, Stephen M. Hinshaw, Jonathan Z. Long

## Abstract

Metabolites are increasingly recognized as circulating molecules that regulate physiology, yet the mechanisms that couple intracellular production to organism-wide action remain poorly defined. Using the anorexigenic metabolite Lac-Phe as a tractable system, we identify the orphan transporter MCT6 (SLC16A5) as a physiologic intestinal Lac-Phe exporter. This mechanism controls the extent to which intracellularly synthesized Lac-Phe acquires systemic activity. MCT6 transports Lac-Phe, mediates its cellular efflux, and is required for maintaining its blood levels in mice following strong glycolytic stimuli. Both global and intestinal epithelial-specific deletion of MCT6 confers resistance to metformin-associated weight loss on a high-fat diet. Bypassing the transport defect with exogenous Lac-Phe normalizes the body weight phenotype of MCT6-KO mice. Together, these data connect MCT6 to metformin pharmacology and intestinal lactate metabolism, and more generally underscore the importance of transporter-mediated release in the conversion of an intracellular metabolic state into a circulating metabolite effector.
