## Supplementary material for "MCT6 is an intestinal Lac-Phe exporter required for metformin-associated weight loss": Table S1

### Sheet: Significant hits in Fig. 1A
Co-expression analysis (Dataset from Han et al., 2018, Cell)						Co-expression analysis (Dataset from Haber et al., 2017, Nature)
Gene	Expression (adjusted with Cndp2)	Pearson r	Pvalue(-log10P)	Tested in Fig1		Gene	N cells	Pearson r	Pearson p	Pearson q (BH-FDR)
Slc46a3	0.1905	0.9873	3.69897			Slc46a3	7216	0.177501	3.73739e-52	1.82717e-51
Slc17a4	0.5737	0.9675	2.79588			Slc17a4	7216	0.0562602	1.73475e-06	4.14831e-06
Abcb1a	0.7895	0.9638	2.72125			Abcb1a	7216	0.218574	8.83497e-79	6.07404e-78
Slc2a9	0.2355	0.9624	2.67778			Slc2a9	7216	0.171852	5.95991e-49	2.78975e-48
Slc13a2	0.7651	0.957	2.56864			Slc13a2	7216	0.450404	<E-300	<E-300
Slc20a1	0.1281	0.9413	2.29243			Slc20a1	7216	0.0201042	0.0876971	0.125391
Slc51a	3.441	0.9358	2.22185	Yes		Slc51a	7216	0.589804	<E-300	<E-300
Slc3a1	1.199	0.9357	2.21467	Yes		Slc3a1	7216	0.325968	3.0621e-178	3.7426e-177
Slc26a2	1.305	0.931	2.1549	Yes		Slc26a2	7216	0.134113	2.57006e-30	1.02803e-29
Slc5a12	0.1038	0.9276	2.11351			Slc5a12	7216	0.1594	2.82847e-42	1.24453e-41
Slc51b	3.093	0.9246	2.08092	Yes		Slc51b	7216	0.598882	<E-300	<E-300
Slc15a2	0.0096	0.9061	1.89279			Slc15a2	7216	-0.0286953	0.0147828	0.024826
Mfsd7a	0.0086	0.9034	1.86967			Mfsd7a	7216	0.0586278	6.23859e-07	1.52499e-06
Slc52a3	0.5506	0.9028	1.86328			Slc52a3	7216	0.189156	4.14518e-59	2.22424e-58
Slc37a1	0.5413	0.9014	1.85078			Slc37a1	7216	0.00552716	0.638756	0.682167
Slc9a6	0.1021	0.8911	1.767			Slc9a6	7216	0.0436983	0.000204679	0.000416938
Slc44a4	1.054	0.8832	1.70553	Yes		Slc44a4	7216	0.218291	1.4138e-78	9.42533e-78
Slc30a4	0.2825	0.8791	1.67572			Slc30a4	7216	0.0274271	0.0198122	0.0330204
Slc7a7	1.493	0.8721	1.62893	Yes		Slc7a7	7216	0.355783	2.5728e-214	3.5376e-213
Slc16a5	0.9092	0.8665	1.59176	Yes		Slc16a5	7216	0.211016	1.96714e-73	1.27285e-72
Unc93a	0.03553	0.8643	1.5784			Unc93a	7216	0.0779889	3.26962e-11	9.30584e-11
Slc41a3	0.07875	0.8622	1.56543			Slc41a3	7216	0.0770642	5.56454e-11	1.54962e-10
Slc5a8	0.3978	0.8482	1.48413			Slc5a8	7216	0.197234	3.31594e-64	1.91976e-63
Mfsd8	0.1203	0.8472	1.47756			Mfsd8	7216	0.0227611	0.053186	0.0824009
Abcg2	2.406	0.8448	1.46471	Yes		Abcg2	7216	0.210586	3.90474e-73	2.45441e-72
Slc30a1	0.2276	0.8429	1.45469			Slc30a1	7216	0.0976762	9.11717e-17	3.18377e-16
Mfsd4b3	0.3537	0.8367	1.42251
Slc29a4	0.005633	0.8366	1.42136			Slc29a4	7216	-0.00183619	0.876071	0.900633
Slc52a2	1.083	0.8287	1.38195	Yes		Slc52a2	7216	0.238069	1.56852e-93	1.18991e-92
Slc53a1	0.2962	0.8237	1.35754			Xpr1	7216	0.0392661	0.00084918	0.00161051
Slc17a8	0.01165	0.821	1.34486			Slc17a8	7216	0.00799115	0.497317	0.563967
Slc9a7	0.004317	0.821	1.34486			Slc9a7	7216	-0.00637897	0.587966	0.643544
Mfsd7c	0.01053	0.821	1.34486			Mfsd7c	7216	0.0771127	5.41227e-11	1.52654e-10
Slc10a2	0.3497	0.8177	1.32975			Slc10a2	7216	0.171004	1.76493e-48	8.08925e-48

### Sheet: Full list in Fig. 1A
	Expression (adjusted with Cndp2)	Pearson r	Pvalue(-log10P)
Slc46a3	0.1905	0.9873	3.69897
Slc17a4	0.5737	0.9675	2.79588
Abcb1a	0.7895	0.9638	2.72125
Slc2a9	0.2355	0.9624	2.67778
Slc13a2	0.7651	0.957	2.56864
Slc20a1	0.1281	0.9413	2.29243
Slc51a	3.441	0.9358	2.22185
Slc3a1	1.199	0.9357	2.21467
Slc26a2	1.305	0.931	2.1549
Slc5a12	0.1038	0.9276	2.11351
Slc51b	3.093	0.9246	2.08092
Slc15a2	0.0096	0.9061	1.89279
Mfsd7a	0.0086	0.9034	1.86967
Slc52a3	0.5506	0.9028	1.86328
Slc37a1	0.5413	0.9014	1.85078
Slc9a6	0.1021	0.8911	1.767
Slc44a4	1.054	0.8832	1.70553
Slc30a4	0.2825	0.8791	1.67572
Slc7a7	1.493	0.8721	1.62893
Slc16a5	0.9092	0.8665	1.59176
Unc93a	0.03553	0.8643	1.5784
Slc41a3	0.07875	0.8622	1.56543
Slc5a8	0.3978	0.8482	1.48413
Mfsd8	0.1203	0.8472	1.47756
Abcg2	2.406	0.8448	1.46471
Slc30a1	0.2276	0.8429	1.45469
Mfsd4b3	0.3537	0.8367	1.42251
Slc29a4	0.005633	0.8366	1.42136
Slc52a2	1.083	0.8287	1.38195
Slc53a1	0.2962	0.8237	1.35754
Slc17a8	0.01165	0.821	1.34486
Slc9a7	0.004317	0.821	1.34486
Mfsd7c	0.01053	0.821	1.34486
Slc10a2	0.3497	0.8177	1.32975
Slc5a6	0.1763	0.8119	1.30364
Slc1a1	0.5533	0.804	1.26841
Slc7a9	3.182	0.7996	1.25026
Slc5a11	0.5728	0.7993	1.24872
Slc39a4	1.966	0.7973	1.24109
Slc9a3r1	3.782	0.7969	1.23882
Mfsd7b	0.06678	0.7818	1.17914
Slc34a2	0.6375	0.7733	1.14691
Slc42a2	0.2752	0.7526	1.07469
Slc10a5	0.02632	0.7515	1.07058
Mfsd4b2	0.2491	0.7475	1.0575
Slc26a3	1.736	0.7449	1.04915
Slc31a1	3.078	0.7441	1.04672
Slc33a1	0.266	0.7288	0.998266
Slc22a18	0.8228	0.7239	0.983803
Slc5a4b	0.1869	0.7212	0.975925
Abcg8	1.739	0.7117	0.948076
Slc38a7	0.05962	0.6989	0.912574
Mfsd5	0.2681	0.6954	0.90309
Abcd3	2.016	0.6863	0.878769
Mfsd6l	0.1138	0.6779	0.857298
Slc39a5	1.868	0.675	0.849858
Slc38a6	0.05115	0.6746	0.848937
Mfsd9	0.1408	0.6622	0.818442
Slc3a2	2.605	0.6602	0.813609
Mfsd14b	0.3638	0.6308	0.74642
Slc6a4	0.6261	0.626	0.735891
Slc22a4	0.3931	0.6231	0.729787
Slc6a6	0.7772	0.6182	0.719422
Slc29a3	0.03427	0.6156	0.713768
Slc6a20a	1.368	0.6105	0.703335
Slc30a5	0.3988	0.6064	0.694864
Slc16a10	1.016	0.5905	0.66314
Slc45a2	0.2169	0.5872	0.656788
Slc26a6	3.092	0.5719	0.62764
Slc9a2	0.7428	0.5709	0.625985
Slc22a15	0.0306	0.5672	0.618885
Slc41a2	0.2243	0.5622	0.609772
Slc2a5	0.8324	0.5465	0.581865
Slc5a1	5.058	0.5453	0.579879
Slc22a5	0.2622	0.5452	0.579714
Slc44a1	0.4346	0.5419	0.573814
Slc43a2	1.471	0.539	0.568958
Slc39a9	0.546	0.526	0.546988
Slc23a1	0.05847	0.5143	0.527829
Slc22a1	0.6587	0.4908	0.490932
Slc10a3	0.1345	0.464	0.450997
Slc5a4a	0.07115	0.4612	0.447089
Slc13a1	1.404	0.4583	0.442854
Slc15a1	1.104	0.4356	0.411168
Slc6a8	1.674	0.428	0.400991
Mfsd11	0.3491	0.425	0.396964
Mfsd6	0.1025	0.4192	0.389233
Slc30a7	0.2577	0.4146	0.383314
Slc39a11	0.6845	0.4055	0.371509
Slc2a7	0.0896	0.4018	0.366835
Slc28a3	0.132	0.3995	0.363913
Abcb8	0.4862	0.3924	0.354971
Slc15a3	0.005033	0.387	0.348238
Slc30a2	0.4634	0.3869	0.348044
Slc6a9	0.03897	0.3866	0.347754
Slc6a19	3.102	0.3594	0.315065
Abcg5	2.068	0.3592	0.314796
Slc7a15	0.5568	0.3586	0.314169
Slc12a6	0.1115	0.3286	0.280006
Slc2a2	0.7608	0.3211	0.271727
Slc28a1	0.2229	0.3169	0.267204
Slc7a8	0.469	0.3052	0.254613
Slc39a10	0.01772	0.3018	0.251037
Mfsd4a	0.3562	0.2924	0.241164
Msfd1	0.3349	0.2907	0.239351
Slc27a4	2.898	0.2877	0.236273
Slc9a3r2	0.02345	0.2785	0.226945
Slc37a4	0.7711	0.2526	0.201211
Slc17a9	0.02123	0.2464	0.195247
Slc5a9	0.2547	0.2429	0.191857
Slc37a3	0.249	0.2252	0.175224
Mfsd13a	0.08852	0.2206	0.171018
Slc30a9	0.2833	0.2157	0.166598
Slc4a8	0.0024	0.2134	0.1645
Slc5a3	0.02675	0.195	0.147947
Mfsd3	0.1163	0.1805	0.13543
Msfd2a	0.6033	0.1748	0.130534
Slc6a7	0.03855	0.1718	0.12796
Abca7	0.3907	0.1555	0.1143
Slc4a5	0.0931	0.1464	0.106793
Slc12a7	0.4834	0.1405	0.102043
Slc16a6	0.4469	0.1294	0.0931265
Slc47a1	0.2019	0.122	0.0872998
Slc9a1	0.1972	0.1168	0.0832829
Slc2a13	0.008267	0.1143	0.0812883
Slc36a1	0.2694	0.1089	0.0771189
Slc39a3	0.1456	0.1002	0.0704789
Slc4a4	0.3837	0.09859	0.0692547
Slc2a8	0.07635	0.09736	0.0683388
Slc38a8	0.00895	0.09453	0.0662091
Slc12a4	0.01623	0.08507	0.059135
Slc26a11	0.05922	0.07307	0.0503173
Slc38a10	0.5858	0.07102	0.0488568
Slc48a1	0.1539	0.05016	0.0339522
Slc30a6	0.3057	0.04827	0.0325924
Slc17a5	0.1072	0.04467	0.0301184
Slc38a2	1.101	0.02298	0.0152477
Abcd1	0.6858	0.01317	0.0086853
Slc4a2	0.582	0.01047	0.00687252
Slc1a4	0.0239	-0.003911	0.00256993
Slc9a8	0.2535	-0.01693	0.0111736
Slc11a2	0.6231	-0.0321	0.0214087
Slc39a14	0.345	-0.04898	0.0331077
Slc9a9	0.01137	-0.05133	0.0347512
Slc19a2	0.05472	-0.07169	0.0493431
Slc27a1	0.05615	-0.0768	0.0530567
Slc7a11	0.0108	-0.09027	0.0629839
Slc16a3	0.2781	-0.1024	0.0721679
Slc43a3	0.0299	-0.1189	0.0848641
Slc31a2	0.0916	-0.1273	0.0914614
Slc15a4	0.07963	-0.1312	0.0945819
Abcc2	0.9954	-0.1386	0.100508
Slc7a6	0.05553	-0.1435	0.104467
Unc93b1	0.2882	-0.1435	0.104467
Slc38a9	0.09712	-0.1809	0.135667
Slc12a9	0.05305	-0.19	0.143573
Slc39a13	0.02528	-0.1962	0.149109
Slc23a2	0.2239	-0.1984	0.151011
Slc18a1	0.03767	-0.2	0.152427
Slc7a5	0.04133	-0.2008	0.153106
Slc10a7	0.07327	-0.2039	0.155958
Slc12a3	0.01015	-0.2039	0.155958
Abcc3	0.6097	-0.2047	0.156643
Slc16a1	0.2054	-0.2114	0.162664
Slc38a1	0.07227	-0.2136	0.164627
Slc46a1	1.275	-0.2265	0.176526
Slc16a11	0.03372	-0.2282	0.178094
Slc27a3	0.00465	-0.2331	0.182633
Slc36a4	0.0223	-0.2646	0.212965
Slc44a3	0.3672	-0.2653	0.213746
Slc9a5	0.01343	-0.2667	0.215026
Slc16a13	0.0593	-0.2676	0.215954
Slc40a1	0.918	-0.2704	0.218747
Slc12a8	0.06945	-0.2806	0.229001
Slc29a2	0.03107	-0.2817	0.23018
Slc2a3	0.02895	-0.2821	0.230549
Slc37a2	0.263	-0.2966	0.245575
Slc43a1	0.02187	-0.3006	0.2498
Slc52a1	0.07517	-0.3072	0.256725
Slc22a21	0.1679	-0.3133	0.263285
Slc27a2	0.3889	-0.3229	0.273599
Slc30a10	0.9123	-0.3267	0.277942
Mfsd4b5	0.01933	-0.3313	0.282996
Slc24a3	0.02017	-0.3328	0.284665
Slc2a6	0.0214	-0.3336	0.285503
Slc7a4	0.1489	-0.3481	0.301899
Slc22a23	0.1384	-0.3509	0.305132
Slc19a3	0.09225	-0.352	0.306449
Slc6a13	0.01763	-0.3557	0.310691
Mfsd13b	0.01743	-0.3557	0.310691
Slc4a7	0.6821	-0.3584	0.3139
Mfsd12	0.08743	-0.388	0.349401
Slc39a8	0.05318	-0.3899	0.351835
Slc2a1	0.05103	-0.3988	0.363011
Slc28a2	0.3525	-0.4056	0.371713
Slc39a6	0.04488	-0.4314	0.405497
Slc39a1	0.1564	-0.4395	0.416461
Slc45a4	0.03123	-0.4529	0.435334
Slc19a1	0.2114	-0.4593	0.444301
Abcf1	1.058	-0.4767	0.469672
Slc1a3	0.04307	-0.487	0.485054
Slc16a12	0.03425	-0.5097	0.520569
Slc14a1	0.02578	-0.5241	0.543786
Slc23a3	0.04347	-0.5309	0.555175
Slc23a4	0.2373	-0.5345	0.561299
Slc16a2	0.002217	-0.5383	0.567833
Slc1a2	0.01575	-0.5383	0.567833
Slc7a2	0.00715	-0.5383	0.567833
Slc26a10	0.0023	-0.5383	0.567833
Mfsd4b4	0.0071	-0.5383	0.567833
Slc44a2	0.1515	-0.551	0.589898
Slc29a1	0.1416	-0.5621	0.609595
Slc1a5	0.589	-0.5837	0.649946
Mfsd14a	0.125	-0.6085	0.699187
Slc12a2	0.6693	-0.6173	0.717378
Slc7a1	0.1579	-0.626	0.735891
Slc41a1	0.05325	-0.627	0.738024
Mfsd10	0.4405	-0.7786	1.16685
Slc50a1	0.4619	-0.7828	1.18243
Slc20a2	0.09173	-0.7874	1.20066
